# A platform for multimodal *in vivo* pooled genetic screens reveals regulators of liver function

**DOI:** 10.1101/2024.11.18.624217

**Authors:** Reuben A. Saunders, William E. Allen, Xingjie Pan, Jaspreet Sandhu, Jiaqi Lu, Thomas K. Lau, Karina Smolyar, Zuri A. Sullivan, Catherine Dulac, Jonathan S. Weissman, Xiaowei Zhuang

## Abstract

Organ function requires coordinated activities of thousands of genes in distinct, spatially organized cell types. Understanding the basis of emergent tissue function requires approaches to dissect the genetic control of diverse cellular and tissue phenotypes *in vivo*. Here, we develop paired imaging and sequencing methods to construct large-scale, multi-modal genotype-phenotypes maps in tissue with pooled genetic perturbations. Using imaging, we identify genetic perturbations in individual cells while simultaneously measuring their gene expression and subcellular morphology. Using single-cell sequencing, we measure transcriptomic responses to the same genetic perturbations. We apply this approach to study hundreds of genetic perturbations in the mouse liver. Our study reveals regulators of hepatocyte zonation and liver unfolded protein response, as well as distinct pathways that cause hepatocyte steatosis. Our approach enables new ways of interrogating the genetic basis of complex cellular and organismal physiology and provides crucial training data for emerging machine-learning models of cellular function.
