## Supplemental Table 1 for "A platform for multimodal *in vivo* pooled genetic screens reveals regulators of liver function"

id	Sequence	Fluorescent Label	Purpose
R1	/5AmMC6/TGCCACTCGGATATT	Sulfo-Cy3-NHS ester	RCA-MERFISH mRNA Library
R2	/5AmMC6/GCATAACATGTCGCA	Sulfo-Cy5-NHS ester	RCA-MERFISH mRNA Library
R3	/5AmMC6/CGAGAGTCAACGACA	Sulfo-Cy7-NHS ester	RCA-MERFISH mRNA Library
R4	/5AmMC6/CTAAGGACATCGACA	Sulfo-Cy3-NHS ester	RCA-MERFISH mRNA Library
R5	/5AmMC6/TCTCATGTATCGCCT	Sulfo-Cy5-NHS ester	RCA-MERFISH mRNA Library
R6	/5AmMC6/ACGTGTAACAGACGC	Sulfo-Cy7-NHS ester	RCA-MERFISH mRNA Library
R7	/5AmMC6/TCAACGTACCCACAA	Sulfo-Cy3-NHS ester	RCA-MERFISH mRNA Library
R8	/5AmMC6/CGGAAAGTGACAACC	Sulfo-Cy5-NHS ester	RCA-MERFISH mRNA Library
R9	/5AmMC6/AAAGCAAATTCGCCG	Sulfo-Cy7-NHS ester	RCA-MERFISH mRNA Library
R10	/5AmMC6/ATATCCGACCGGGAT	Sulfo-Cy3-NHS ester	RCA-MERFISH mRNA Library
R11	/5AmMC6/GTACCAGTACGCAGC	Sulfo-Cy5-NHS ester	RCA-MERFISH mRNA Library
R12	/5AmMC6/ATGATCGTGGACACC	Sulfo-Cy7-NHS ester	RCA-MERFISH mRNA Library
R13	/5AmMC6/TGCTTAGTCAACGAG	Sulfo-Cy3-NHS ester	RCA-MERFISH mRNA Library
R14	/5AmMC6/TAAATCGATGCCGTG	Sulfo-Cy5-NHS ester	RCA-MERFISH mRNA Library
R15	/5AmMC6/CACGAAGCAGCATAC	Sulfo-Cy7-NHS ester	RCA-MERFISH mRNA Library
R16	/5AmMC6/ACCTACTAAAGCGCC	Sulfo-Cy3-NHS ester	RCA-MERFISH mRNA Library
R17	/5AmMC6/CGCGGCTTAGTAGTT	Sulfo-Cy5-NHS ester	RCA-MERFISH mRNA Library
R18	/5AmMC6/CGATTTATGAGGCCG	Sulfo-Cy7-NHS ester	RCA-MERFISH mRNA Library
R19	/5AmMC6/GGATCCTGCAATACG	Sulfo-Cy3-NHS ester	RCA-MERFISH mRNA Library
R20	/5AmMC6/CCACCTTGCGATAAG	Sulfo-Cy5-NHS ester	RCA-MERFISH mRNA Library
R21	/5AmMC6/CGCTATAAAGGGTCG	Sulfo-Cy7-NHS ester	RCA-MERFISH mRNA Library
R28	/5AmMC6/GAGCGGCCATCTAAC	Sulfo-Cy3-NHS ester	RCA-MERFISH sgRNA Barcode Library
R29	/5AmMC6/GTCAATCGCTGCGTG	Sulfo-Cy5-NHS ester	RCA-MERFISH sgRNA Barcode Library
R30	/5AmMC6/GGGCGTAAACCTGAT	Sulfo-Cy7-NHS ester	RCA-MERFISH sgRNA Barcode Library
R31	/5AmMC6/GCTAATTCAGGCGCT	Sulfo-Cy3-NHS ester	RCA-MERFISH sgRNA Barcode Library
R32	/5AmMC6/TTAGTCTCGCGCGCC	Sulfo-Cy5-NHS ester	RCA-MERFISH sgRNA Barcode Library
R33	/5AmMC6/GCTTTGAGACGGTTC	Sulfo-Cy7-NHS ester	RCA-MERFISH sgRNA Barcode Library
R34	/5AmMC6/TATTTAACCGACACC	Sulfo-Cy3-NHS ester	RCA-MERFISH sgRNA Barcode Library
R35	/5AmMC6/TATGAAGGCGTTCCC	Sulfo-Cy5-NHS ester	RCA-MERFISH sgRNA Barcode Library
R36	/5AmMC6/TCGAGGCTAACCTTC	Sulfo-Cy7-NHS ester	RCA-MERFISH sgRNA Barcode Library
R37	/5AmMC6/CCGCAAGGCATCATT	Sulfo-Cy3-NHS ester	RCA-MERFISH sgRNA Barcode Library
R38	/5AmMC6/AGTATTCCGGTGAAC	Sulfo-Cy5-NHS ester	RCA-MERFISH sgRNA Barcode Library
R39	/5AmMC6/GTTAGCCGACCGATA	Sulfo-Cy7-NHS ester	RCA-MERFISH sgRNA Barcode Library
R40	/5AmMC6/TAGACGATCCAGACG	Sulfo-Cy3-NHS ester	RCA-MERFISH sgRNA Barcode Library
R41	/5AmMC6/GCCAACGAGGATTGA	Sulfo-Cy5-NHS ester	RCA-MERFISH sgRNA Barcode Library
R42	/5AmMC6/TCGCTAGGTTGGTTC	Sulfo-Cy7-NHS ester	RCA-MERFISH sgRNA Barcode Library
R43	/5AmMC6/GCCTCGTAACTTGGT	Sulfo-Cy3-NHS ester	RCA-MERFISH sgRNA Barcode Library
R44	/5AmMC6/AATTACTGCGGACGA	Sulfo-Cy5-NHS ester	RCA-MERFISH sgRNA Barcode Library
R45	/5AmMC6/ACCACGTACCGCCTT	Sulfo-Cy7-NHS ester	RCA-MERFISH sgRNA Barcode Library
R46	/5AmMC6/ACGACATGCGAGAAA	Sulfo-Cy3-NHS ester	RCA-MERFISH sgRNA Barcode Library
R47	/5AmMC6/AAGTCATCGAAGCGT	Sulfo-Cy5-NHS ester	RCA-MERFISH sgRNA Barcode Library
R48	/5AmMC6/GGCACAAGCCGATAT	Sulfo-Cy7-NHS ester	RCA-MERFISH sgRNA Barcode Library
R61	/5AmMC6/AGAGACGTTCGTGAA	Sulfo-Cy3-NHS ester	RCA MERFISH Abundant RNA FISH Probe
R62	/5AmMC6/GCGCAGCTAATCAGA	Sulfo-Cy5-NHS ester	RCA MERFISH Abundant RNA FISH Probe
R63	/5AmMC6/GCAGGCATCGGATAT	Sulfo-Cy7-NHS ester	RCA MERFISH Abundant RNA FISH Probe
R77	/5AmMC6/GTATAGCGCCAACAG	Sulfo-Cy5-NHS ester	RCA MERFISH Abundant RNA FISH Probe
R97	/5AmMC6/ATCTCAATCCGCCTC	Sulfo-Cy3-NHS ester	RCA-MERFISH Oligo-Antibody
R103	/5AmMC6/TAAGTAACCGAGGCG	Sulfo-Cy3-NHS ester	RCA-MERFISH Oligo-Antibody
R106	/5AmMC6/AATACCGCGTGGATT	Sulfo-Cy3-NHS ester	RCA-MERFISH Oligo-Antibody
R108	/5AmMC6/CGCTTCGAATACTGG	Sulfo-Cy7-NHS ester	RCA-MERFISH Oligo-Antibody
R109	/5AmMC6/ATGCAGCGTAGGAAA	Sulfo-Cy3-NHS ester	RCA-MERFISH Oligo-Antibody
R118	/5AmMC6/TGCGACTACATAGCA	Sulfo-Cy3-NHS ester	RCA-MERFISH Oligo-Antibody
R119	/5AmMC6/GGACAAGTAGAACCG	Sulfo-Cy5-NHS ester	RCA-MERFISH Oligo-Antibody
R125	/5AmMC6/CAGCAAGCGATGTAC	Sulfo-Cy5-NHS ester	RCA-MERFISH Oligo-Antibody
R127	/5AmMC6/CATCGCCAAGGGTAA	Sulfo-Cy3-NHS ester	RCA-MERFISH Oligo-Antibody
R134	/5AmMC6/ACCTTACTGGGACGT	Sulfo-Cy5-NHS ester	RCA-MERFISH Oligo-Antibody
R136	/5AmMC6/ACGATCTCGTTGTAC	Sulfo-Cy3-NHS ester	RCA-MERFISH Oligo-Antibody
R138	/5AmMC6/ATCACAATCGCGGTA	Sulfo-Cy7-NHS ester	RCA-MERFISH Oligo-Antibody
R141	/5AmMC6/GAGCATACACCTCGA	Sulfo-Cy7-NHS ester	RCA-MERFISH Oligo-Antibody
R143	/5AmMC6/AACTATGGAACGGCA	Sulfo-Cy5-NHS ester	RCA-MERFISH Oligo-Antibody
