## Supplemental Table 3 for "A platform for multimodal *in vivo* pooled genetic screens reveals regulators of liver function"

Target	Antibody	Bit
Alb	FISH Probe	R63
Calreticulin	Abcam ab271865	R134
CathB	CST D1C7YBF	R108
Gapdh	CST 14C10BF	R106
LC3b	CST 3868BF	R125
M6pr	Abcam ab226090	R97
mtRNA	FISH Probe	R62
Na+/K+	Abcam ab167390	R138
Perilipin	Proteintech 15294-1-AP	R119
PolyT	FISH Probe	R77
pS6RP	CST 2211BF	R118
Rab7	Abcam ab214806	R136
rRNA	FISH Probe	R61
SNAP23	Abcam ab271890	R143
SQSTM1	Abcam ab227992	R103
Tomm20	Abcam ab232589	R109
Tomm70	Proteintech 14528-1-AP	R127
Vimentin	Abcam ab193555	R141
