## Supplemental Table 4 for "A platform for multimodal *in vivo* pooled genetic screens reveals regulators of liver function"

Target	Bit	Sequence
pre-rRNA	R61	/5Acryd/tTTCACGAACGTCTCTATCTATAgcttcaggcaccgcgacagacccaagccag*A*C*A*T
pre-rRNA	R61	/5Acryd/tTTCACGAACGTCTCTATCTATAcagttgtcacaagctgcccacagcaagcac*A*C*A*T
pre-rRNA	R61	/5Acryd/tTTCACGAACGTCTCTATCTATAtaaggtggccctcaaccacagctggctcca*A*C*A*T
pre-rRNA	R61	/5Acryd/tTTCACGAACGTCTCTATCTATAgtgcactcgggaggcacgtggcatgaacac*A*C*A*T
pre-rRNA	R61	/5Acryd/tTTCACGAACGTCTCTATCTATAcacgcggggcaagacagttactgatacggg*A*C*A*T
pre-rRNA	R61	/5Acryd/tTTCACGAACGTCTCTATCTATAagcggccgccattcgccatgaatgtccgtc*A*C*A*T
pre-rRNA	R61	/5Acryd/tTTCACGAACGTCTCTATCTATAaagccgagccacatgctccgcagcaacggc*A*C*A*T
pre-rRNA	R61	/5Acryd/tTTCACGAACGTCTCTATCTATAggagggaatgaccggtagcaccattcactc*A*C*A*T
Alb	R63	/5Acryd/tCATATCCGATGCCTGCTAGTTATTTCTCAGGGTAGCCTGAGAAGGTTGTGGT*A*C*A*T
Alb	R63	/5Acryd/tCATATCCGATGCCTGCTAGTTAACATCCTTGGCCTCAGCATAGTTCTTGCAC*A*C*A*T
Alb	R63	/5Acryd/tCATATCCGATGCCTGCTAGTTAAAGTGTGCAGATATCAGAGTGGAAGGTGAA*A*C*A*T
Alb	R63	/5Acryd/tCATATCCGATGCCTGCTAGTTACGAGAGTTGGGGTTGACACCTGAGGTGCTT*A*C*A*T
Alb	R63	/5Acryd/tCATATCCGATGCCTGCTAGTTAGTTTATCGCAGCAAGTCTGCAGTTTGCTGG*A*C*A*T
Alb	R63	/5Acryd/tCATATCCGATGCCTGCTAGTTAGGGATACAGAGTAATCAGGGTGTCTTCTTG*A*C*A*T
Alb	R63	/5Acryd/tCATATCCGATGCCTGCTAGTTATCGTTTCTTTCGGGCTCTTGTTTTGTACAG*A*C*A*T
Alb	R63	/5Acryd/tCATATCCGATGCCTGCTAGTTAGGGACATATGTTTCATCAACTGTCAGAGCA*A*C*A*T
Alb	R63	/5Acryd/tCATATCCGATGCCTGCTAGTTACGCCCTGTCATCTGCGCATTCCAGCAGGTC*A*C*A*T
Alb	R63	/5Acryd/tCATATCCGATGCCTGCTAGTTACCCTCAGTCGAGAAGCAGGTGTCCTTGTCA*A*C*A*T
Alb	R63	/5Acryd/tCATATCCGATGCCTGCTAGTTATGCTCCACCTCACTAAGACAGTGGGCTTTC*A*C*A*T
Alb	R63	/5Acryd/tCATATCCGATGCCTGCTAGTTACTTAGCAAGTCTCAGCAACAGGGATACAGA*A*C*A*T
Alb	R63	/5Acryd/tCATATCCGATGCCTGCTAGTTATTCAACAGTGGTTTATCGCAGCAAGTCTGC*A*C*A*T
Alb	R63	/5Acryd/tCATATCCGATGCCTGCTAGTTAGAGAAAGGTTACCCACTTCATTTTGCCAGA*A*C*A*T
Alb	R63	/5Acryd/tCATATCCGATGCCTGCTAGTTAGCAGCCTTGCAACATGTATCCAGGAACTGT*A*C*A*T
Alb	R63	/5Acryd/tCATATCCGATGCCTGCTAGTTAGTGGGCTTTCTTCAACAGTGGTTTATCGCA*A*C*A*T
Alb	R63	/5Acryd/tCATATCCGATGCCTGCTAGTTAATCTGCTTCTCCTTCTCTGGAAGTGTGCAG*A*C*A*T
Alb	R63	/5Acryd/tCATATCCGATGCCTGCTAGTTATAGGTTTCTTGCAGCCTCCACGAGAGTTGG*A*C*A*T
Alb	R63	/5Acryd/tCATATCCGATGCCTGCTAGTTAATCAGGACTAGGCCTTTGAAATGTTGTTCT*A*C*A*T
Alb	R63	/5Acryd/tCATATCCGATGCCTGCTAGTTACAGTTGGCGGCAGACTCATCGGCAACACAC*A*C*A*T
Alb	R63	/5Acryd/tCATATCCGATGCCTGCTAGTTAAGATAGTCGCCTGGTTTTCACACATGTACT*A*C*A*T
Alb	R63	/5Acryd/tCATATCCGATGCCTGCTAGTTAGCGTCTTTGCATCTAGTGACAAGGTTTGGA*A*C*A*T
Alb	R63	/5Acryd/tCATATCCGATGCCTGCTAGTTAAGGTTGTGGTTGTGATGTGTTTAGGCTAAG*A*C*A*T
Alb	R63	/5Acryd/tCATATCCGATGCCTGCTAGTTATCTGCGCATTCCAGCAGGTCACCATGGCAG*A*C*A*T
Alb	R63	/5Acryd/tCATATCCGATGCCTGCTAGTTAGGCATAGAAATAAGGATGTCTTCTGGCAAC*A*C*A*T
Alb	R63	/5Acryd/tCATATCCGATGCCTGCTAGTTAACAAGAACGTGCCCAGGAAGACATCCTTGG*A*C*A*T
Alb	R63	/5Acryd/tCATATCCGATGCCTGCTAGTTACCAGCAGGTCACCATGGCAGCACTCCTTGT*A*C*A*T
Alb	R63	/5Acryd/tCATATCCGATGCCTGCTAGTTACACTAAGACAGTGGGCTTTCTTCAACAGTG*A*C*A*T
Alb	R63	/5Acryd/tCATATCCGATGCCTGCTAGTTACATACTGGAGCACTTCATTCTCTGACGGAC*A*C*A*T
Alb	R63	/5Acryd/tCATATCCGATGCCTGCTAGTTAGGTCTCAGCTTTAAACTCTTTGGGGACATA*A*C*A*T
Alb	R63	/5Acryd/tCATATCCGATGCCTGCTAGTTACAGTCAGCCAGTTCACCATAGTTTTCACGG*A*C*A*T
Alb	R63	/5Acryd/tCATATCCGATGCCTGCTAGTTAATCAGCAGCAATGGCAGGCAGATCAGCAGG*A*C*A*T
Alb	R63	/5Acryd/tCATATCCGATGCCTGCTAGTTAGCAAGTCTGCAGTTTGCTGGAGATAGTCGC*A*C*A*T
Alb	R63	/5Acryd/tCATATCCGATGCCTGCTAGTTATCTGGGTGTAGCGAACTAGAATGGCATTTT*A*C*A*T
Alb	R63	/5Acryd/tCATATCCGATGCCTGCTAGTTATGTGATGTGTTTAGGCTAAGGCGTCTTTGC*A*C*A*T
Alb	R63	/5Acryd/tCATATCCGATGCCTGCTAGTTAAGGATGTCTTCTGGCAACTTCATGCAAATA*A*C*A*T
Alb	R63	/5Acryd/tCATATCCGATGCCTGCTAGTTACAAGAGGCTGAAATTCAGCAAGCACTGTGC*A*C*A*T
Alb	R63	/5Acryd/tCATATCCGATGCCTGCTAGTTAGGCTAGTGGGGTTGATAGGAAAGGTGATCT*A*C*A*T
Alb	R63	/5Acryd/tCATATCCGATGCCTGCTAGTTATCTGACGGACAGATGAGACCAATGCTTTCT*A*C*A*T
Alb	R63	/5Acryd/tCATATCCGATGCCTGCTAGTTACAGGAAACATTCGTTTCTTTCGGGCTCTTG*A*C*A*T
Alb	R63	/5Acryd/tCATATCCGATGCCTGCTAGTTATGATCTGTGTGCAGAAAGACTCGCTCTAAT*A*C*A*T
Alb	R63	/5Acryd/tCATATCCGATGCCTGCTAGTTAGGCCTTTGAAATGTTGTTCTCCCAAATCAT*A*C*A*T
Alb	R63	/5Acryd/tCATATCCGATGCCTGCTAGTTAGCACAACACTGGGTCAGAATCTCATTGTAC*A*C*A*T
Alb	R63	/5Acryd/tCATATCCGATGCCTGCTAGTTATGAGGTGCTTTCTGGGTGTAGCGAACTAGA*A*C*A*T
Alb	R63	/5Acryd/tCATATCCGATGCCTGCTAGTTATTCTCGGCGAAACACACCCCTGGAAAAAGC*A*C*A*T
Alb	R63	/5Acryd/tCATATCCGATGCCTGCTAGTTAATGGCAGGCAGATCAGCAGGCATGGTGTCA*A*C*A*T
Alb	R63	/5Acryd/tCATATCCGATGCCTGCTAGTTAGTCAGCCTCTGCACAACACTGGGTCAGAAT*A*C*A*T
Alb	R63	/5Acryd/tCATATCCGATGCCTGCTAGTTACTCAGCAACAGGGATACAGAGTAATCAGGG*A*C*A*T
mito-RNA	R62	/5Acryd/tTCTGATTAGCTGCGCACGTTTACCGGTCTATGGAGGTTTGCATGTGTAATTT*A*C*A*T
mito-RNA	R62	/5Acryd/tTCTGATTAGCTGCGCACGTTTA GTGGCTAGGCAAGGTGTCTTAAGCTATTTT*A*C*A*T
mito-RNA	R62	/5Acryd/tTCTGATTAGCTGCGCACGTTTA AATATTTATCACTGCTGAGTCCCGTGGGGG*A*C*A*T
mito-RNA	R62	/5Acryd/tTCTGATTAGCTGCGCACGTTTA GGCACGAAATTTACCAACCCTAAGAGGTAT*A*C*A*T
mito-RNA	R62	/5Acryd/tTCTGATTAGCTGCGCACGTTTA AGTTTGGGTTAATCGTATGACCGCGGTGGC*A*C*A*T
mito-RNA	R62	/5Acryd/tTCTGATTAGCTGCGCACGTTTA CCAGTTTGGGTCTTAGCTGTCGTGTATTAT*A*C*A*T
mito-RNA	R62	/5Acryd/tTCTGATTAGCTGCGCACGTTTA GGTTTATGGCTAAGCATAGTGGGGTATCTA*A*C*A*T
mito-RNA	R62	/5Acryd/tTCTGATTAGCTGCGCACGTTTA AGCTATGGCTAGTAGTTCTCTGGCAAATAG*A*C*A*T
mito-RNA	R62	/5Acryd/tTCTGATTAGCTGCGCACGTTTA GGATATAAAGTACCGCCAAGTCCTTTGAGT*A*C*A*T
mito-RNA	R62	/5Acryd/tTCTGATTAGCTGCGCACGTTTA GGGTTTATCGATTATAGAACAGGCTCCTCT*A*C*A*T
mito-RNA	R62	/5Acryd/tTCTGATTAGCTGCGCACGTTTA CTGAATTAGCAAGAGATGGTGAGGTAGAGC*A*C*A*T
mito-RNA	R62	/5Acryd/tTCTGATTAGCTGCGCACGTTTA TTAGGGTTTGCTGAAGATGGCGGTATATAG*A*C*A*T
mito-RNA	R62	/5Acryd/tTCTGATTAGCTGCGCACGTTTA CATTTCATTGGCTACACCTTGACCTAACGT*A*C*A*T
mito-RNA	R62	/5Acryd/tTCTGATTAGCTGCGCACGTTTA GGTGTGTGCGTACTTCATTGCTCAATTCAA*A*C*A*T
mito-RNA	R62	/5Acryd/tTCTGATTAGCTGCGCACGTTTA CACTTTCCAGTATGCTTACCTTGTTACGAC*A*C*A*T
mito-RNA	R62	/5Acryd/tTCTGATTAGCTGCGCACGTTTA TATTTGTGTAGGGCTAGGGCTAGGATTAGT*A*C*A*T
mito-RNA	R62	/5Acryd/tTCTGATTAGCTGCGCACGTTTA CCCTTGCGGTACTAGTTCTATAGCTCCTAG*A*C*A*T
mito-RNA	R62	/5Acryd/tTCTGATTAGCTGCGCACGTTTA GTTTGGTTTCGGGGTTTCTAGCTGTAATTC*A*C*A*T
mito-RNA	R62	/5Acryd/tTCTGATTAGCTGCGCACGTTTA AGCTCGTTAGGCTTTTCACCTCTACCTAAA*A*C*A*T
mito-RNA	R62	/5Acryd/tTCTGATTAGCTGCGCACGTTTA GAAGAGCTGTCCCTCTTTTGGCTATAATCT*A*C*A*T
mito-RNA	R62	/5Acryd/tTCTGATTAGCTGCGCACGTTTA CTTGAACGCTTTCTTTATTGGTGGCTGCTT*A*C*A*T
mito-RNA	R62	/5Acryd/tTCTGATTAGCTGCGCACGTTTA GCGTATGCCTGGAGAATTGGAATTCTTGTT*A*C*A*T
mito-RNA	R62	/5Acryd/tTCTGATTAGCTGCGCACGTTTA GTGTTGGGTTAACAGAGAAGTTATAGGTGG*A*C*A*T
mito-RNA	R62	/5Acryd/tTCTGATTAGCTGCGCACGTTTA GGGTTCTTGTTTGCCGAGTTCCTTTTATCT*A*C*A*T
mito-RNA	R62	/5Acryd/tTCTGATTAGCTGCGCACGTTTA TACCGCGGCCGTTAAACTTTAGTCACTGGG*A*C*A*T
mito-RNA	R62	/5Acryd/tTCTGATTAGCTGCGCACGTTTA AAGTGATTATGCTACCTTTGCACGGTCAGG*A*C*A*T
mito-RNA	R62	/5Acryd/tTCTGATTAGCTGCGCACGTTTA CCCTCGTTTAGCCGTTCATGCTAGTCCCTA*A*C*A*T
mito-RNA	R62	/5Acryd/tTCTGATTAGCTGCGCACGTTTA GAGGTCACCCCAACCGAAATTTCAAACTTA*A*C*A*T
mito-RNA	R62	/5Acryd/tTCTGATTAGCTGCGCACGTTTA CCTAGGGTAACTTGGTCCGTTGATCAAAAT*A*C*A*T
mito-RNA	R62	/5Acryd/tTCTGATTAGCTGCGCACGTTTA CGAGGTCGTAAACCCTAATTGTCGATATGA*A*C*A*T
mito-RNA	R62	/5Acryd/tTCTGATTAGCTGCGCACGTTTA TCTACACCATTGGGATGTCCTGATCCAACA*A*C*A*T
mito-RNA	R62	/5Acryd/tTCTGATTAGCTGCGCACGTTTA GGTCTGAACTCAGATCACGTAGGACTTTAA*A*C*A*T
mito-RNA	R62	/5Acryd/tTCTGATTAGCTGCGCACGTTTA CGTAAATAGATAGAAACCGACCTGGATTGC*A*C*A*T
mito-RNA	R62	/5Acryd/tTCTGATTAGCTGCGCACGTTTA CTATTTCTCTTGTCCTTTCGTACTGGGAGA*A*C*A*T
mito-RNA	R62	/5Acryd/tTCTGATTAGCTGCGCACGTTTA TAAGTTGAGAGCGCTTATTTGTAAGGTGGC*A*C*A*T
mito-RNA	R62	/5Acryd/tTCTGATTAGCTGCGCACGTTTA CCTTCTCTAGGTTAGAGGGTGTACGTATAT*A*C*A*T
