## Supplemental Table 8 for "A platform for multimodal *in vivo* pooled genetic screens reveals regulators of liver function"

Round	Bits	Targets
1	R61/R77/R63	rRNA, polyT, Alb
2	R97	M6PR
3	R103/R108/R119	SQSTM1, CathB, Perilipin
4	R109/R125	TOMM20, LC3b
5	R118/R134	pS6RP, Calreticulin
6	R127/R138/R143	TOM70, Na+/K+, SNAP23
7	R136/R62	Rab7, mito RNA
8	R141/R106	Vimentin, Gapdh
9	R1/R2/R3	RCA-MERFISH MRNA library
10	R4/R5/R6	RCA-MERFISH MRNA library
11	R7/R8/R9	RCA-MERFISH MRNA library
12	R10/R11/R12	RCA-MERFISH MRNA library
13	R13/R14/R15	RCA-MERFISH MRNA library
14	R16/R17/R18	RCA-MERFISH MRNA library
15	R19/R20/R21	RCA-MERFISH MRNA library
16	R28/R29/R30	RCA-MERFISH sgRNA barcode library
17	R31/R32/R33	RCA-MERFISH sgRNA barcode library
18	R34/R35/R36	RCA-MERFISH sgRNA barcode library
19	R37/R38/R39	RCA-MERFISH sgRNA barcode library
20	R40/R41/R42	RCA-MERFISH sgRNA barcode library
21	R43/R44/R45	RCA-MERFISH sgRNA barcode library
22	R46/R47/R48	RCA-MERFISH sgRNA barcode library
